# Molecular QTL are enriched for structural variants in a cattle long-read cohort

**DOI:** 10.1101/2025.05.16.654493

**Authors:** Xena Marie Mapel, Alexander S. Leonard, Hubert Pausch

## Abstract

Sequencing cohorts with long-read technology is crucial to understand the impact of structural variants (SVs) on complex traits. Here, we obtained 4.86 terabases of HiFi reads with an average read N50 of 16.3 Kb from 120 *Bos taurus taurus* bulls, yielding a mean coverage depth of 13.5-fold. We genotyped 23.8 M small variants (SNPs and short INDELs) and 79.3 k SVs to perform association testing with molecular phenotypes derived from a subset of 117 bulls with total RNA sequencing data from testis tissue. We identified 27.3 k molecular QTL (molQTL) including 316 for which SVs were the most significant variant. This corresponds to a 2.1- and 5.6-fold enrichment of SVs among expression and splicing QTL, respectively. When considering SVs in perfect LD with the lead small variant, the enrichment increased to 6.1- and 12-fold for expression and splicing QTL in testis, respectively. Imperfect genotyping for SVs limited our ability to detect all SV molQTL, suggesting that the true enrichment of SVs among molQTL may be even higher. These results demonstrate that SVs have a profound impact on gene expression and splicing variation but highlight the necessity of improved SV genotyping to fully leverage long-read sequencing cohorts for dissecting complex traits.
