## Supporting Figures and Tables for "Molecular QTL are enriched for structural variants in a cattle long-read cohort": Supplementary Tables.xlsx

### Sheet: Description
Table	Content
Supplementary Table 1	Subset of manually inspected SNPs predicted as HIGH impact by VEP present only in HiFi- or Illumina-based variant calls. The validity of the SNP is assessed based on the alignments and the reason is given for the correct/wrong label assignment.
Supplementary Table 2	Enrichment of SV molQTL across functional annotations. We used a Fisher’s exact test to quantify the enrichment and infer significance with a 95% confidence interval. QTL is the molQTL type (eQTL or sQTL), annotation is the annotated feature, number is the number of SV molQTL that overlap the feature, OR is the odds ratio, CI_Lower is the lower bound of the confidence interval, CI_Upper is the up…
Supplementary Table 3	Enrichment of transposable elements (TEs) as SV molQTL. We used a Fisher’s exact test to quantify the enrichment and infer significance with a 95% confidence interval. Transposable element is the TE class, number is the number of SV molQTL (eQTL and sQTL combined) that contained at least one element from the class, OR is the odds ratio, CI_Lower is the lower bound of the confidence interval, CI_U…
Supplementary Table 4	Metadata for the cohort, including breed, long-read DNA source tissue, number of cleaned RNA reads (paired), average HiFi coverage depth per sample (based on a 3 GB genome size), number of HiFi reads per sample, and SRA accession IDs (long-read DNA, short-read DNA, and testis total RNA sequencing data). Breed was assigned according to the Braunvieh herdbook. Abbreviations of the breeds are the fo…
Supplementary Table 5	Abbreviations and descriptions for genes that appear in the main text. "Gene Symbol" is the abbreviation given by NCBI RefSeq and "Gene Description" is the full description. "Description" is the context in which the gene is mentioned.

### Sheet: Supplementary Table 1
	Manual inspection	Reason
	Wrong	Interchromosomal Illumina reads and spike in coverage
	Wrong	Mismap in Illumina? FP SNP causes stop_gained rather than low impact syn in HiFi
	Wrong	Interchromosomal Illumina reads and low mapQ
	Unclear	Total dropout in HiFi reads spanning 115 Kb when Illumina SNP is 1/1
	Wrong	Odd Het pattern in Illumia,clean alignments
	Wrong	SNP actually a 36 bp deletion, TR like region
	Wrong	Extensive soft-clipping and different interchromosomal pairs
	Wrong	Within 9,166 bp homozygous deletion
	Wrong	Soft-clips the proper alignment and incorrectly opens a gap then insertion due to high divergence
	Likely wrong	Low VAF in HiFi, but 3 haplotypes present in Illumina per sample, SNP-carrying reads have low-moderate mapQ
	Wrong	Illumina has 15 Kb inserts or cross-chromosome
	Wrong	Illumina has 15 Kb inserts or cross-chromosome
	Wrong	different interchromosomal pairs
	Wrong	low mapQ in illumina, FP SNP
	Correct	Low VAF in HiFi sample
	Correct	Illumina reads all mapQ of 0. VNTR?
	Correct	Highly diverged allele? Illumina misses all the SNPs
	Correct	Highly diverged allele? Illumina misses all the SNPs
	Correct	Het deletion, HiFi aligns, Illumin has variant but mapQ 0
	Correct	Illumina has SNP but not called
	Correct	Highly diverged allele? Illumina misses all the SNPs
	Correct	Highly diverged allele? Illumina misses all the SNPs
	Correct	SNP near deletion, Illumina has variant, but in soft clip
	Correct	Highly diverged allele? Illumina misses all the SNPs
	Correct	Illumina all low mapQ
	Correct	Odd Het pattern in Illumina, near 13 Kb deletion, HiFI appears to handle
	Correct	Illumina reads all mapQ of 0. Also affects 4394907
	Correct	Consistent Illumina dropout
	Correct	Illumina reads all mapQ of 0.
	Correct	Illumina reads all mapQ of 0.

### Sheet: Supplementary Table 2
QTL	Annotation	Number	OR	CI_Lower	CI_Upper	p-value
eQTL	Intron	52	1.6	1.06	2.41	0.02
	Exon	19	6.08	3.48	10.12	5.08e-09
	Promoter	10	3.69	1.71	7.12	0.00072
	Splice site	2	2.99	0.36	11.14	0.15
	CpG island	13	4.13	2.11	7.45	4.79e-05
	Intergenic	40	0.47	0.31	0.71	0.00018
	Enhancer	5	8.2	2.59	19.95	0.0005
sQTL	Intron	117	3.06	2.22	4.25	5.51e-13
	Exon	17	2.83	1.61	4.69	0.00027
	Promoter	9	1.83	0.82	3.56	0.11
	Splice site	5	4.39	1.4	10.53	0.0068
	CpG island	8	1.34	0.57	2.71	0.4
	Intergenic	50	0.29	0.2	0.4	3.47e-15
	Enhancer	2	1.81	0.22	6.69	0.31

### Sheet: Supplementary Table 3
Transposable element	Number	OR	CI_Lower	CI_Upper	p-value
LINE	100	0.73	0.57	0.94	0.013
SINE	54	1.09	0.79	1.47	0.58
LTR	24	0.86	0.54	1.32	0.55
DNA	18	1.52	0.88	2.45	0.1
RNA	3	2.01	0.41	5.99	0.19

### Sheet: Supplementary Table 4
				Illumina paired-end DNA reads				Illumina paired-end RNA reads (testis)				HiFi DNA data						additional HiFi DNA data					HiFi summary
#	internal ID	Breed		sample_accession	sample_accession	study_accession		sample_accession	sample_accession	study_accession		study_accession	sample_accession	experiment_accession	run_accession	DNA source		study_accession	sample_accession	experiment_accession	run_accession		HiFi coverage	HiFi reads
1	XMM_078	BS		SAMEA111328912	ERS13426477	PRJEB46995		SAMEA111328912	ERS13426477	PRJEB46995		PRJEB46995	SAMEA113612096	ERX10977745	ERR11573723	Testis							11.2954	2136817
2	XMM_079	BS		SAMEA111328913	ERS13426478	PRJEB46995		SAMEA111328913	ERS13426478	PRJEB46995		PRJEB46995	SAMEA113612083	ERX10977732	ERR11573710	Testis		PRJEB42335	SAMEA113612091	ERX11897947	ERR12522417		48.2045	10538420
3	XMM_080	BS		SAMEA111328914	ERS13426479	PRJEB46995		SAMEA111328914	ERS13426479	PRJEB46995		PRJEB46995	SAMEA117864044		ERR14821663	Testis							8.37926	1603327
4	XMM_081	OB		SAMEA111328915	ERS13426480	PRJEB46995		SAMEA111328915	ERS13426480	PRJEB46995		PRJEB46995	SAMEA117864045		ERR14821665,ERR14821664	Testis							16.6772	3087416
5	XMM_082	OB		SAMEA111328916	ERS13426481	PRJEB46995		SAMEA111328916	ERS13426481	PRJEB46995		PRJEB46995	SAMEA117864046		ERR14821668,ERR14821667,ERR14821666	Testis							23.2071	4334998
6	XMM_083	BS		SAMEA111328917	ERS13426482	PRJEB46995		SAMEA111328917	ERS13426482	PRJEB46995		PRJEB46995	SAMEA117864047		ERR14821670,ERR14821669	Testis							19.0933	3739409
7	XMM_085	OB		SAMEA111328918	ERS13426483	PRJEB46995		SAMEA111328918	ERS13426483	PRJEB46995		PRJEB46995	SAMEA117864049		ERR14821673,ERR14821672	Testis							13.9828	2595021
8	XMM_086	BS		SAMEA111328919	ERS13426484	PRJEB46995		SAMEA111328919	ERS13426484	PRJEB46995		PRJEB46995	SAMEA117864050		ERR14821674	Epididymis							13.6581	2629358
9	XMM_087	OB		SAMEA111328920	ERS13426485	PRJEB46995		SAMEA111328920	ERS13426485	PRJEB46995		PRJEB46995	SAMEA113612082	ERX10977731	ERR11573709	Testis							10.5172	2387647
10	XMM_088	OB		SAMEA111328921	ERS13426486	PRJEB46995		SAMEA111328921	ERS13426486	PRJEB46995		PRJEB46995	SAMEA117864051		ERR14821676,ERR14821675	Testis							12.7002	2473216
11	XMM_089	OB		SAMEA111328922	ERS13426487	PRJEB46995		SAMEA111328922	ERS13426487	PRJEB46995		PRJEB46995	SAMEA113612080	ERX10977729	ERR11573707	Testis							10.2167	2973943
12	XMM_093	BS		SAMEA111328923	ERS13426488	PRJEB46995		SAMEA111328923	ERS13426488	PRJEB46995		PRJEB46995	SAMEA117864055		ERR14821684,ERR14821683	Testis							11.305	2165273
13	XMM_094	BS		SAMEA111328924	ERS13426489	PRJEB46995		SAMEA111328924	ERS13426489	PRJEB46995		PRJEB46995	SAMEA117864056		ERR14821685	Testis							10.684	1922585
14	XMM_095	OB		SAMEA111328925	ERS13426490	PRJEB46995		SAMEA111328925	ERS13426490	PRJEB46995		PRJEB46995	SAMEA117864057		ERR14821686	Testis							17.5817	3175906
15	XMM_096	BS		SAMEA111328926	ERS13426491	PRJEB46995		SAMEA111328926	ERS13426491	PRJEB46995		PRJEB46995	SAMEA117864058		ERR14821688,ERR14821687	Testis							15.8064	3011498
16	XMM_098	OB		SAMEA111328927	ERS13426492	PRJEB46995		SAMEA111328927	ERS13426492	PRJEB46995		PRJEB46995	SAMEA117864060		ERR14821692,ERR14821691	Testis							12.1901	2498228
17	XMM_100	BV		SAMEA111328928	ERS13426493	PRJEB46995		SAMEA111328928	ERS13426493	PRJEB46995		PRJEB46995	SAMEA117864062		ERR14821695	Testis							9.47154	1688716
18	XMM_101	BV		SAMEA111328929	ERS13426494	PRJEB46995		SAMEA111328929	ERS13426494	PRJEB46995		PRJEB46995	SAMEA117864063		ERR14821696	Testis							8.91775	1557093
19	XMM_103	BV		SAMEA111328930	ERS13426495	PRJEB46995		SAMEA111328930	ERS13426495	PRJEB46995		PRJEB46995	SAMEA117864065		ERR14821698	Testis							8.92184	1566890
20	XMM_104	OB		SAMEA111328931	ERS13426496	PRJEB46995		SAMEA111328931	ERS13426496	PRJEB46995		PRJEB46995	SAMEA117864066		ERR14821701,ERR14821700,ERR14821699	Testis							33.3968	7516446
21	XMM_107	OB		SAMEA111328932	ERS13426497	PRJEB46995		SAMEA111328932	ERS13426497	PRJEB46995		PRJEB46995	SAMEA117864069		ERR14821705	Epididymis							10.2334	1832658
22	XMM_108	BS		SAMEA111328933	ERS13426498	PRJEB46995		SAMEA111328933	ERS13426498	PRJEB46995		PRJEB46995	SAMEA117864070		ERR14821707,ERR14821706	Epididymis							14.1578	2174538
23	XMM_109	BS		SAMEA111328934	ERS13426499	PRJEB46995		SAMEA111328934	ERS13426499	PRJEB46995		PRJEB46995	SAMEA117864071		ERR14821709,ERR14821708	Testis							17.437	2571147
24	XMM_110	BS		SAMEA111328935	ERS13426500	PRJEB46995		SAMEA111328935	ERS13426500	PRJEB46995		PRJEB46995	SAMEA117864072		ERR14821710	Testis							9.97508	1570578
25	XMM_114	BS		SAMEA111328936	ERS13426501	PRJEB46995		SAMEA111328936	ERS13426501	PRJEB46995		PRJEB46995	SAMEA117864075		ERR14821716,ERR14821715	Testis							12.7251	2014699
26	XMM_115	BS		SAMEA111328937	ERS13426502	PRJEB46995		SAMEA111328937	ERS13426502	PRJEB46995		PRJEB46995	SAMEA117864076		ERR14821718,ERR14821717	Testis							14.0007	2729823
27	XMM_120	OB		SAMEA111328938	ERS13426503	PRJEB46995		SAMEA111328938	ERS13426503	PRJEB46995		PRJEB46995	SAMEA117864079		ERR14821723	Epididymis							8.55442	1123842
28	XMM_121	OB_BS		SAMEA111328939	ERS13426504	PRJEB46995		SAMEA111328939	ERS13426504	PRJEB46995		PRJEB46995	SAMEA117864080		ERR14821724	Testis							11.5278	1735665
29	XMM_122	BS		SAMEA111328940	ERS13426505	PRJEB46995		SAMEA111328940	ERS13426505	PRJEB46995		PRJEB46995	SAMEA113612100	ERX10977749	ERR11573727	Testis							12.5637	5809776
30	XMM_123	OB		SAMEA111328941	ERS13426506	PRJEB46995		SAMEA111328941	ERS13426506	PRJEB46995		PRJEB46995	SAMEA117864081		ERR14821725	Epididymis							12.6824	2199489
31	XMM_124	OB		SAMEA111328942	ERS13426507	PRJEB46995		SAMEA111328942	ERS13426507	PRJEB46995		PRJEB46995	SAMEA117864082		ERR14821727,ERR14821726	Testis							9.46431	2021613
32	XMM_125	BV		SAMEA111328943	ERS13426508	PRJEB46995		SAMEA111328943	ERS13426508	PRJEB46995		PRJEB46995	SAMEA117864083		ERR14821729,ERR14821728	Epididymis							10.7843	2236913
33	XMM_019	BS		SAMEA9539940	ERS7262712	PRJEB28191		SAMEA9540537	ERS7263308	PRJEB46995		PRJEB46995	SAMEA117863999		ERR14821613	Testis							10.5799	2328715
34	XMM_045	BS		SAMEA9539941	ERS7262713	PRJEB28191		SAMEA9540538	ERS7263309	PRJEB46995		PRJEB46995	SAMEA117864017		ERR14821631	Testis							35.4713	6791471
35	XMM_028	BS		SAMEA9539943	ERS7262715	PRJEB28191		SAMEA9540540	ERS7263311	PRJEB46995		PRJEB46995	SAMEA113612089	ERX10977738	ERR11573716	Epididymis							12.4495	2587264
36	XMM_017	BV		SAMEA9539944	ERS7262716	PRJEB28191		SAMEA9540541	ERS7263312	PRJEB46995		PRJEB46995	SAMEA117863997		ERR14821611	Testis							11.3518	2270958
37	XMM_068	BS		SAMEA9539945	ERS7262717	PRJEB28191		SAMEA9540542	ERS7263313	PRJEB46995		PRJEB46995	SAMEA113612093	ERX10977742	ERR11573720	Testis							11.9854	2260593
38	XMM_044	BS		SAMEA9539946	ERS7262718	PRJEB28191		SAMEA9540543	ERS7263314	PRJEB46995		PRJEB46995	SAMEA117864016		ERR14821630	Testis							12.0086	4818018
39	XMM_023	OB		SAMEA9539947	ERS7262719	PRJEB28191		SAMEA9540544	ERS7263315	PRJEB46995		PRJEB46995	SAMEA117864003		ERR14821617	Testis							11.5536	2567476
40	XMM_024	BS		SAMEA9539948	ERS7262720	PRJEB28191		SAMEA9540545	ERS7263316	PRJEB46995		PRJEB46995	SAMEA117864004		ERR14821618	Testis							12.0021	2539891
41	XMM_026	BS		SAMEA9539949	ERS7262721	PRJEB28191		SAMEA9540546	ERS7263317	PRJEB46995		PRJEB46995	SAMEA117864006		ERR14821620	Testis							12.456	2753477
42	XMM_066	BV_LIM		SAMEA9539950	ERS7262722	PRJEB28191		SAMEA9540547	ERS7263318	PRJEB46995		PRJEB46995	SAMEA117864036		ERR14821653	Testis							13.6792	2664684
43	XMM_034	BS		SAMEA9539951	ERS7262723	PRJEB28191		SAMEA9540548	ERS7263319	PRJEB46995		PRJEB46995	SAMEA113612094	ERX10977743	ERR11573721	Epididymis							12.7674	2626678
44	XMM_033	BS		SAMEA9539952	ERS7262724	PRJEB28191		SAMEA9540549	ERS7263320	PRJEB46995		PRJEB46995	SAMEA113612079	ERX10977728	ERR11573706	Testis							12.6572	2215568
45	XMM_059	BV_LIM		SAMEA9539953	ERS7262725	PRJEB28191		SAMEA9540550	ERS7263321	PRJEB46995		PRJEB46995	SAMEA117864029		ERR14821645	Testis							11.0527	2258209
46	XMM_031	OB		SAMEA9539954	ERS7262726	PRJEB28191		SAMEA9540551	ERS7263322	PRJEB46995		PRJEB46995	SAMEA113612085	ERX10977734	ERR11573712	Testis							12.8935	2498179
47	XMM_025	BS		SAMEA9539955	ERS7262727	PRJEB28191		SAMEA9540552	ERS7263323	PRJEB46995		PRJEB46995	SAMEA117864005		ERR14821619	Testis							11.7144	2757199
48	XMM_029	BS		SAMEA9539956	ERS7262728	PRJEB28191		SAMEA9540553	ERS7263324	PRJEB46995		PRJEB46995	SAMEA113612087	ERX10977736	ERR11573714	Testis							11.8461	2235363
49	XMM_063	BV_LIM		SAMEA9539957	ERS7262729	PRJEB28191		SAMEA9540554	ERS7263325	PRJEB46995		PRJEB46995	SAMEA117864033		ERR14821650,ERR14821649	Testis							12.0063	2412923
50	XMM_067	BV_LIM		SAMEA9539958	ERS7262730	PRJEB28191		SAMEA9540555	ERS7263326	PRJEB46995		PRJEB46995	SAMEA117864037		ERR14821655,ERR14821654	Testis							12.059	2378648
51	XMM_027	BS		SAMEA9539959	ERS7262731	PRJEB28191		SAMEA9540556	ERS7263327	PRJEB46995		PRJEB46995	SAMEA117864007		ERR14821621	Testis							12.9438	2678788
52	XMM_015	OB		SAMEA9539961	ERS7262733	PRJEB28191		SAMEA9540558	ERS7263329	PRJEB46995		PRJEB46995	SAMEA113612101	ERX10977750	ERR11573728	Testis							13.4846	2664080
53	XMM_013	OB		SAMEA9539962	ERS7262734	PRJEB28191		SAMEA9540559	ERS7263330	PRJEB46995		PRJEB46995	SAMEA113612098	ERX10977747	ERR11573725	Testis							12.7485	2483470
54	XMM_016	OB		SAMEA9539963	ERS7262735	PRJEB28191		SAMEA9540560	ERS7263331	PRJEB46995		PRJEB46995	SAMEA113612088	ERX10977737	ERR11573715	Testis							9.23	1856260
55	XMM_014	OB		SAMEA9539964	ERS7262736	PRJEB28191		SAMEA9540561	ERS7263332	PRJEB46995		PRJEB46995	SAMEA113612090	ERX10977739	ERR11573717	Testis							12.1607	2791625
56	XMM_061	OB		SAMEA9539965	ERS7262737	PRJEB28191		SAMEA9540562	ERS7263333	PRJEB46995		PRJEB46995	SAMEA117864031		ERR14821647	Testis							12.4724	2472651
57	XMM_003	BS		SAMEA9539966	ERS7262738	PRJEB28191		SAMEA9540563	ERS7263334	PRJEB46995		PRJEB46995	SAMEA113612078	ERX10977727	ERR11573705	Testis		PRJEB42335	SAMEA113612088	ERX11897946	ERR12522416		40.8458	9428718
58	XMM_056	OB		SAMEA9539967	ERS7262739	PRJEB28191		SAMEA9540564	ERS7263335	PRJEB46995		PRJEB46995	SAMEA117864026		ERR14821642	Testis							10.2911	2028049
59	XMM_010	BV		SAMEA9539968	ERS7262740	PRJEB28191		SAMEA9540565	ERS7263336	PRJEB46995		PRJEB46995	SAMEA117863995		ERR14821609	Testis							13.9148	2463557
60	XMM_053	OB		SAMEA9539969	ERS7262741	PRJEB28191		SAMEA9540566	ERS7263337	PRJEB46995		PRJEB46995	SAMEA117864024		ERR14821639	Testis							8.40498	1590337
61	XMM_042	OB		SAMEA9539970	ERS7262742	PRJEB28191		SAMEA9540567	ERS7263338	PRJEB46995		PRJEB46995	SAMEA117864014		ERR14821628	Testis							12.9144	2417278
62	XMM_007	BV		SAMEA9539971	ERS7262743	PRJEB28191		SAMEA9540568	ERS7263339	PRJEB46995		PRJEB46995	SAMEA117863993		ERR14821607	Testis							12.0674	2393129
63	XMM_058	BV_AUB		SAMEA9539972	ERS7262744	PRJEB28191		SAMEA9540569	ERS7263340	PRJEB46995		PRJEB46995	SAMEA117864028		ERR14821644	Testis							10.2023	1935397
64	XMM_074	BS		SAMEA9539973	ERS7262745	PRJEB28191		SAMEA9540570	ERS7263341	PRJEB46995		PRJEB46995	SAMEA113612084	ERX10977733	ERR11573711	Testis							10.8781	2207001
65	XMM_055	BS		SAMEA9539974	ERS7262746	PRJEB28191		SAMEA9540571	ERS7263342	PRJEB46995		PRJEB46995	SAMEA117864025		ERR14821641,ERR14821640	Testis							11.3204	2246499
66	XMM_006	OB_BS		SAMEA9539975	ERS7262747	PRJEB28191		SAMEA9540572	ERS7263343	PRJEB46995		PRJEB46995	SAMEA117863992		ERR14821606	Testis							12.2262	2562734
67	XMM_008	OB_BS		SAMEA9539976	ERS7262748	PRJEB28191		SAMEA9540573	ERS7263344	PRJEB46995		PRJEB46995	SAMEA117863994		ERR14821608	Testis							13.3383	2271930
68	XMM_041	OB		SAMEA9539977	ERS7262749	PRJEB28191		SAMEA9540574	ERS7263345	PRJEB46995		PRJEB46995	SAMEA117864013		ERR14821627	Testis							10.6399	2069300
69	XMM_035	BS		SAMEA9539978	ERS7262750	PRJEB28191		SAMEA9540575	ERS7263346	PRJEB46995		PRJEB46995	SAMEA113612092	ERX10977741	ERR11573719	Testis							11.538	2468214
70	XMM_039	BS		SAMEA9539979	ERS7262751	PRJEB28191		SAMEA9540576	ERS7263347	PRJEB46995		PRJEB46995	SAMEA117864011		ERR14821625	Testis							11.2394	2176025
71	XMM_043	BS		SAMEA9539980	ERS7262752	PRJEB28191		SAMEA9540577	ERS7263348	PRJEB46995		PRJEB46995	SAMEA117864015		ERR14821629	Testis							8.49798	1620266
72	XMM_018	BV		SAMEA9539981	ERS7262753	PRJEB28191		SAMEA9540578	ERS7263349	PRJEB46995		PRJEB46995	SAMEA117863998		ERR14821612	Epididymis							13.0486	2262675
73	XMM_022	BV_LIM		SAMEA9539982	ERS7262754	PRJEB28191		SAMEA9540579	ERS7263350	PRJEB46995		PRJEB46995	SAMEA117864002		ERR14821616	Testis							12.446	2571513
74	XMM_030	OB		SAMEA9539983	ERS7262755	PRJEB28191		SAMEA9540580	ERS7263351	PRJEB46995		PRJEB46995	SAMEA113612095	ERX10977744	ERR11573722	Epididymis							13.1137	2570474
75	XMM_011	BV_LIM		SAMEA9539984	ERS7262756	PRJEB28191		SAMEA9540581	ERS7263352	PRJEB46995		PRJEB46995	SAMEA117863996		ERR14821610	Epididymis							10.344	2097508
76	XMM_021	OB		SAMEA9539986	ERS7262758	PRJEB28191		SAMEA9540583	ERS7263354	PRJEB46995		PRJEB46995	SAMEA117864001		ERR14821615	Testis							9.78757	2091341
77	XMM_075	BS		SAMEA9539987	ERS7262759	PRJEB28191		SAMEA9540584	ERS7263355	PRJEB46995		PRJEB46995	SAMEA113612081	ERX10977730	ERR11573708	Testis							8.99852	2020317
78	XMM_076	BS		SAMEA9539988	ERS7262760	PRJEB28191		SAMEA9540585	ERS7263356	PRJEB46995		PRJEB46995	SAMEA113612099	ERX10977748	ERR11573726	Testis							10.3489	2450224
79	XMM_057	BV_LIM		SAMEA9539989	ERS7262761	PRJEB28191		SAMEA9540586	ERS7263357	PRJEB46995		PRJEB46995	SAMEA117864027		ERR14821643	Testis							11.4239	2192029
80	XMM_005	BV		SAMEA9539990	ERS7262762	PRJEB28191		SAMEA9540587	ERS7263358	PRJEB46995		PRJEB42335	SAMEA115129362	ERX11897941	ERR12522411	Testis							52.1012	11260456
81	XMM_032	BS		SAMEA9539991	ERS7262763	PRJEB28191		SAMEA9540588	ERS7263359	PRJEB46995		PRJEB46995	SAMEA113612097	ERX10977746	ERR11573724	Epididymis							11.2494	2105574
82	XMM_037	OB		SAMEA9539992	ERS7262764	PRJEB28191		SAMEA9540589	ERS7263360	PRJEB46995		PRJEB46995	SAMEA117864009		ERR14821623	Testis							9.87777	1887321
83	XMM_038	OB		SAMEA9539993	ERS7262765	PRJEB28191		SAMEA9540590	ERS7263361	PRJEB46995		PRJEB46995	SAMEA117864010		ERR14821624	Testis							9.73069	1870616
84	XMM_004	BV_LIM		SAMEA9539995	ERS7262767	PRJEB28191		SAMEA9540592	ERS7263363	PRJEB46995		PRJEB46995	SAMEA117863991		ERR14782178	Epididymis							10.4764	2168238
85	XMM_070	BS		SAMEA9539996	ERS7262768	PRJEB28191		SAMEA9540593	ERS7263364	PRJEB46995		PRJEB46995	SAMEA117864039		ERR14821657	Testis							10.5594	1978805
86	XMM_054	BS		SAMEA9539997	ERS7262769	PRJEB28191		SAMEA9540594	ERS7263365	PRJEB46995		PRJEB46995	SAMEA113612091	ERX10977740	ERR11573718	Testis							11.0655	2365628
87	XMM_072	BV_LIM		SAMEA9539998	ERS7262770	PRJEB28191		SAMEA9540595	ERS7263366	PRJEB46995		PRJEB46995	SAMEA117864041		ERR14821659	Testis							11.8942	2459592
88	XMM_020	BV_LIM		SAMEA9539999	ERS7262771	PRJEB28191		SAMEA9540596	ERS7263367	PRJEB46995		PRJEB46995	SAMEA117864000		ERR14821614	Testis							9.5393	2035408
89	XMM_040	BS		SAMEA9540000	ERS7262772	PRJEB28191		SAMEA9540597	ERS7263368	PRJEB46995		PRJEB46995	SAMEA117864012		ERR14821626	Testis							9.76198	1949632
90	XMM_036	BS		SAMEA9540001	ERS7262773	PRJEB28191		SAMEA9540598	ERS7263369	PRJEB46995		PRJEB46995	SAMEA117864008		ERR14821622	Testis							12.0382	2365034
91	XMM_062	BV_LIM		SAMEA9540002	ERS7262774	PRJEB28191		SAMEA9540599	ERS7263370	PRJEB46995		PRJEB46995	SAMEA117864032		ERR14821648	Testis							9.91129	1851429
92	XMM_060	BS		SAMEA9540003	ERS7262775	PRJEB28191		SAMEA9540600	ERS7263371	PRJEB46995		PRJEB46995	SAMEA117864030		ERR14821646	Testis							10.1828	1925166
93	XMM_049	BS		SAMEA9540004	ERS7262776	PRJEB28191		SAMEA9540601	ERS7263372	PRJEB46995		PRJEB46995	SAMEA113612102	ERX10977751	ERR11573729	Testis							10.8818	2078937
94	XMM_065	OB_BS		SAMEA9540005	ERS7262777	PRJEB28191		SAMEA9540602	ERS7263373	PRJEB46995		PRJEB46995	SAMEA117864035		ERR14821652	Testis							9.59954	1800718
95	XMM_046	BS		SAMEA9540006	ERS7262778	PRJEB28191		SAMEA9540603	ERS7263374	PRJEB46995		PRJEB46995	SAMEA117864018		ERR14821632	Testis							9.91473	1884381
96	XMM_071	OB_BS		SAMEA9540007	ERS7262779	PRJEB28191		SAMEA9540604	ERS7263375	PRJEB46995		PRJEB46995	SAMEA117864040		ERR14821658	Testis							9.7022	1817623
97	XMM_069	OB_BS		SAMEA9540008	ERS7262780	PRJEB28191		SAMEA9540605	ERS7263376	PRJEB46995		PRJEB46995	SAMEA117864038		ERR14821656	Testis							10.8867	2019655
98	XMM_052	OB_BS		SAMEA9540009	ERS7262781	PRJEB28191		SAMEA9540606	ERS7263377	PRJEB46995		PRJEB46995	SAMEA117864023		ERR14821638	Testis							9.32919	1822026
99	XMM_050	BS		SAMEA9540011	ERS7262783	PRJEB28191		SAMEA9540608	ERS7263379	PRJEB46995		PRJEB46995	SAMEA117864021		ERR14821636	Epididymis							10.2985	1882941
100	XMM_073	BV_LIM		SAMEA9540013	ERS7262785	PRJEB28191		SAMEA9540610	ERS7263381	PRJEB46995		PRJEB46995	SAMEA117864042		ERR14821660	Testis							10.6239	1952990
101	XMM_051	OB_BS		SAMEA9540014	ERS7262786	PRJEB28191		SAMEA9540611	ERS7263382	PRJEB46995		PRJEB46995	SAMEA117864022		ERR14821637	Testis							9.02382	1730015
102	XMM_047	BV_BLO		SAMEA9540015	ERS7262787	PRJEB28191		SAMEA9540612	ERS7263383	PRJEB46995		PRJEB46995	SAMEA117864019		ERR14821633	Testis							12.0198	2414129
103	XMM_092	OB		SAMEA113578974	ERS15573886	PRJEB46995		SAMEA113578974	ERS15573886	PRJEB46995		PRJEB46995	SAMEA117864054		ERR14821682,ERR14821681	Testis							15.3814	2996264
104	XMM_112	BV_LIM		SAMEA113578975	ERS15573887	PRJEB46995		SAMEA113578975	ERS15573887	PRJEB46995		PRJEB46995	SAMEA117864074		ERR14821714,ERR14821713	Testis							13.5645	2307699
105	XMM_119	OB		SAMEA113578976	ERS15573888	PRJEB46995		SAMEA113578976	ERS15573888	PRJEB46995		PRJEB46995	SAMEA113612086	ERX10977735	ERR11573713	Testis		PRJEB42335	SAMEA113612082	ERX11897945	ERR12522415		45.1465	10436513
106	XMM_077	OB		SAMEA113578977	ERS15573889	PRJEB46995		SAMEA113578977	ERS15573889	PRJEB46995		PRJEB46995	SAMEA117864043		ERR14821662,ERR14821661	Epididymis							12.3173	2546407
107	XMM_126	BV_LIM		SAMEA113578978	ERS15573890	PRJEB46995		SAMEA113578978	ERS15573890	PRJEB46995		PRJEB46995	SAMEA117864084		ERR14821731,ERR14821730	Testis							11.5392	2456268
108	XMM_106	BV_LIM		SAMEA113578979	ERS15573891	PRJEB46995		SAMEA113578979	ERS15573891	PRJEB46995		PRJEB46995	SAMEA117864068		ERR14821704	Testis							9.95974	2292560
109	XMM_116	BV_LIM		SAMEA113578980	ERS15573892	PRJEB46995		SAMEA113578980	ERS15573892	PRJEB46995		PRJEB46995	SAMEA117864077		ERR14821720,ERR14821719	Testis							18.0691	3279958
110	XMM_099	BS		SAMEA113578981	ERS15573893	PRJEB46995		SAMEA113578981	ERS15573893	PRJEB46995		PRJEB46995	SAMEA117864061		ERR14821694,ERR14821693	Testis							17.5073	3229184
111	XMM_097	OB		SAMEA113578982	ERS15573894	PRJEB46995		SAMEA113578982	ERS15573894	PRJEB46995		PRJEB46995	SAMEA117864059		ERR14821690,ERR14821689	Testis							14.0107	2595374
112	XMM_090	BV_AND		SAMEA113578967	ERS15573879	PRJEB46995		SAMEA113578967	ERS15573879	PRJEB46995		PRJEB46995	SAMEA117864052		ERR14821679,ERR14821678,ERR14821677	Testis							14.834	2624200
113	XMM_084	BV_SIL		SAMEA113578968	ERS15573880	PRJEB46995		SAMEA113578968	ERS15573880	PRJEB46995		PRJEB46995	SAMEA117864048		ERR14821671	Testis							10.1816	2288563
114	XMM_102	BV_BLO		SAMEA113578969	ERS15573881	PRJEB46995		SAMEA113578969	ERS15573881	PRJEB46995		PRJEB46995	SAMEA117864064		ERR14821697	Testis							8.82993	1505966
115	XMM_111	BV_LIM		SAMEA113578970	ERS15573882	PRJEB46995		SAMEA113578970	ERS15573882	PRJEB46995		PRJEB46995	SAMEA117864073		ERR14821712,ERR14821711	Testis							17.1128	3127536
116	XMM_091	BV_LIM		SAMEA113578971	ERS15573883	PRJEB46995		SAMEA113578971	ERS15573883	PRJEB46995		PRJEB46995	SAMEA117864053		ERR14821680	Testis							10.5401	1889731
117	XMM_117	BV_LIM		SAMEA113578972	ERS15573884	PRJEB46995		SAMEA113578972	ERS15573884	PRJEB46995		PRJEB46995	SAMEA117864078		ERR14821722,ERR14821721	Testis							17.9439	2424931
118	XMM_105	BV_LIM		SAMEA113578973	ERS15573885	PRJEB46995		SAMEA113578973	ERS15573885	PRJEB46995		PRJEB46995	SAMEA117864067		ERR14821703,ERR14821702	Testis							18.5717	3194363
NA	XMM_064	SF		SAMEA9539985	ERS7262757	PRJEB28191		SAMEA9540582	ERS7263353	PRJEB46995		PRJEB46995	SAMEA117864034		ERR14821651	Testis							10.3024	1663664
NA	XMM_048	HOL_BLO		SAMEA9539994	ERS7262766	PRJEB28191		SAMEA9540591	ERS7263362	PRJEB46995		PRJEB46995	SAMEA117864020		ERR14821635,ERR14821634	Testis							17.2749	2691740

### Sheet: Supplementary Table 5
Gene Symbol	Gene Description	Gene Type	Description
ORM1	orosomucoid 1	protein coding	Gene with SV eQTL
COL27A1	collagen type XXVII alpha 1 chain	protein coding	Gene with SV eQTL
ATXN7L3B	ataxin 7 like 3B	protein coding	Gene with SV eQTL
VPS35L	VPS35 endosomal protein sorting factor like	protein coding	Gene with SV sQTL
KNOP1	lysine rich nucleolar protein 1	protein coding	Gene with SV sQTL
ADGRF1	adhesion G protein-coupled receptor F1	protein coding	Gene with SV sQTL
LOC112443211	liprin-alpha-1-like	protein coding	Gene with SV sQTL
MAGI3	membrane associated guanylate kinase, WW and PDZ domain containing 3	protein coding	Gene with an SV in perfect LD with top small variant
LOC768028	brain expressed X-linked 2	protein coding	Gene with an SV in perfect LD with top small variant
PPM1H	protein phosphatase, Mg2+/Mn2+ dependent 1H	protein coding	Gene with putative causal misgenotyped SV
CERS6	ceramide synthase 6	protein coding	Gene overlapping misgenotyped duplication
STK39	serine/threonine kinase 39	protein coding	Gene overlapping misgenotyped duplication
